# Single-cell approach dissecting *agr* quorum sensing dynamics in *Staphylococcus aureus*

**DOI:** 10.1101/2024.02.27.582246

**Authors:** Julian Bär, Samuel G. V. Charlton, Andrea Tarnutzer, Giovanni Stefano Ugolini, Eleonora Secchi, Annelies S. Zinkernagel

**Affiliations:** Department of Infectious Diseases and Hospital Epidemiology, University Hospital Zürich, University of Zürich, Zürich, Switzerland; Institute of Environmental Engineering, ETH Zürich, Zürich, Switzerland

**Keywords:** *Staphylococcus aureus*, *agr*, Quorum sensing, AIP sensitivity, Intergenerational stability, Community interaction, Microfluidics, Fluorescence microscopy, Deep learning, Image analysis

## Abstract

*Staphylococcus aureus* both colonizes humans and causes severe virulent infections. Virulence is regulated by the *agr* quorum sensing system and its autoinducing peptide (AIP), with dynamics at the single-cell level across four *agr*-types – each defined by distinct AIP sequences and capable of cross-inhibition – remaining elusive. Employing microfluidics, time-lapse microscopy, and deep-learning image analysis, we uncovered significant differences in AIP sensitivity among *agr*-types. We observed bimodal *agr* activation, attributed to intergenerational phenotypic stability and influenced by AIP concentration. Upon AIP stimulation, *agr-III* showed AIP insensitivity, while *agr-II* exhibited increased sensitivity and prolonged generation time. Beyond expected cross-inhibition of *agr-I* by heterologous AIP-II and -III, the presumably cross-activating AIP-IV also inhibited *agr-I*. Community interactions across different *agr*-type pairings revealed four main patterns: stable or switched dominance, and delayed or stable dual activation, influenced by community characteristics. These insights underscore the potential of personalized treatment strategies considering virulence and genetic diversity.
