## Supplemental Data 2 for "Single-cell approach dissecting *agr* quorum sensing dynamics in *Staphylococcus aureus*"

### Sheet: Fig1F
strain	aip_nM_cnt.trend	SE	df	lower.CL	upper.CL	t.ratio	p.value
agr-I	-0.0133664	0.00322552	62	-0.0198142	-0.0069187	-4.14396	0.000105295
agr-II	-0.00674372	0.00141298	62	-0.00956822	-0.00391923	-4.77271	1.14747e-05
agr-IV	-0.00309457	0.00166048	62	-0.00641383	0.000224693	-1.86365	0.0671075

### Sheet: Fig1G
strain	aip_nM_cnt.trend	SE	df	lower.CL	upper.CL	t.ratio	p.value
agr-I	0.0295966	0.0155982	62	-0.00158384	0.0607771	1.89743	0.0624301
agr-II	0.0228032	0.00683298	62	0.00914428	0.0364622	3.33723	0.00143416
agr-IV	0.0233161	0.0080299	62	0.00726456	0.0393677	2.90366	0.00510364

### Sheet: Fig3B
aip_nM	strain	contrast	ratio	SE	df	asymp.LCL	asymp.UCL	null	z.ratio	p.value
Control	agr-I	exposure / pre	0.948447	0.0157791	Inf	0.903199	0.995961	1	-3.18147	0.0226375
Control	agr-I	post / exposure	1.156	0.0751513	Inf	0.954998	1.39931	1	2.22991	0.326715
64 nM	agr-I	exposure / pre	1.14731	0.0149905	Inf	1.1041	1.19221	1	10.5172	0
64 nM	agr-I	post / exposure	0.810114	0.0209151	Inf	0.750935	0.873958	1	-8.1565	8.77076e-15
Control	agr-II	exposure / pre	0.886065	0.0111005	Inf	0.854043	0.919289	1	-9.65565	0
Control	agr-II	post / exposure	1.02714	0.0171329	Inf	0.978011	1.07873	1	1.60521	0.818516
64 nM	agr-II	exposure / pre	2.5909	0.0422163	Inf	2.46979	2.71796	1	58.4267	0
64 nM	agr-II	post / exposure	0.381527	0.00677544	Inf	0.36213	0.401963	1	-54.2591	0
Control	agr-III	exposure / pre	0.990124	0.00877781	Inf	0.964666	1.01625	1	-1.11957	0.989099
Control	agr-III	post / exposure	1.00241	0.00850816	Inf	0.977724	1.02773	1	0.284042	1
64 nM	agr-III	exposure / pre	0.995956	0.00724174	Inf	0.974904	1.01746	1	-0.557352	0.999998
64 nM	agr-III	post / exposure	0.98985	0.00812791	Inf	0.966254	1.01402	1	-1.24241	0.971754
Control	agr-IV	exposure / pre	0.925434	0.0141834	Inf	0.884685	0.968061	1	-5.05618	6.77117e-06
Control	agr-IV	post / exposure	1.04278	0.0220691	Inf	0.979911	1.10968	1	1.97933	0.520837
64 nM	agr-IV	exposure / pre	1.07916	0.0277585	Inf	1.00061	1.16388	1	2.96187	0.0464497
64 nM	agr-IV	post / exposure	1.19909	0.0610034	Inf	1.0326	1.39242	1	3.56874	0.00562669

### Sheet: Fig4B
parameter	LR.Chisq	Df	Pr..Chisq.
generationadj	48.8681	1	2.73767e-12
strain	2.73336	2	0.254952
firstcellactiv	2.07905	1	0.149333

### Sheet: Fig5D
contrast	diff	lwr.ci	upr.ci	pval
mix-AIP-II-mix-AIP-IV	-10.5285	-21.673	0.61593	0.0645
mix-AIP-III-mix-AIP-IV	-11.0976	-22.2421	0.0468963	0.0509

### Sheet: Fig6H
category	strain	parameter	estimate	std.error	statistic	conf.low	conf.high	p.value	sign
initial dominance	agr-I	vs agr-III	-14.615	10.2166	-1.43051	-34.6392	5.40918	0.15257	n.s.
initial dominance	agr-I	vs agr-IV	128.909	0.00523598	24619.9	128.899	128.919	0	p<0.05
initial dominance	agr-I	early number cells	-21.5055	41.4761	-0.518505	-102.797	59.7861	0.604106	n.s.
initial dominance	interacting type	early number cells	-79.1597	140.874	-0.561918	-355.268	196.948	0.574172	n.s.
initial dominance	agr-I	early agr activity	-54.4603	32.5298	-1.67417	-118.217	9.29688	0.0940976	n.s.
initial dominance	interacting type	early agr activity	49.3496	48.2045	1.02376	-45.1294	143.829	0.305951	n.s.
initial dominance	agr-I	late coef of variation	-173.938	21.0872	-8.24849	-215.268	-132.607	1.60405e-16	p<0.05
initial dominance	interacting type	late coef of variation	-288.776	34.2079	-8.44179	-355.822	-221.73	3.12527e-17	p<0.05
initial dominance	agr-I	late cell density	209.16	217.989	0.959499	-218.09	636.41	0.337308	n.s.
initial dominance	interacting type	late cell density	105.261	129.366	0.813673	-148.291	358.813	0.415832	n.s.
switched dominance	agr-I	vs agr-III	-1.97132	1.34033	-1.47077	-4.59831	0.655677	0.141353	n.s.
switched dominance	agr-I	vs agr-IV	2.91917	2.08907	1.39736	-1.17532	7.01367	0.162306	n.s.
switched dominance	agr-I	early number cells	-0.302824	0.706407	-0.428682	-1.68736	1.08171	0.668155	n.s.
switched dominance	interacting type	early number cells	0.487725	0.671309	0.726528	-0.828017	1.80347	0.467515	n.s.
switched dominance	agr-I	early agr activity	2.10666	0.520948	4.0439	1.08562	3.1277	5.25689e-05	p<0.05
switched dominance	interacting type	early agr activity	-3.84098	1.48353	-2.58908	-6.74864	-0.933317	0.00962317	p<0.05
switched dominance	agr-I	late coef of variation	-3.11379	2.16523	-1.43809	-7.35757	1.12998	0.150409	n.s.
switched dominance	interacting type	late coef of variation	0.243553	0.87055	0.279769	-1.46269	1.9498	0.779655	n.s.
switched dominance	agr-I	late cell density	-0.703832	2.97103	-0.236898	-6.52695	5.11928	0.812736	n.s.
switched dominance	interacting type	late cell density	-0.00296014	2.63095	-0.00112512	-5.15952	5.1536	0.999102	n.s.
delayed dual activation	agr-I	vs agr-III	-2.78826	0.769129	-3.62522	-4.29573	-1.2808	0.000288715	p<0.05
delayed dual activation	agr-I	vs agr-IV	3.91644	1.63683	2.3927	0.708316	7.12456	0.0167249	p<0.05
delayed dual activation	agr-I	early number cells	-0.107464	0.545342	-0.197058	-1.17631	0.961386	0.843782	n.s.
delayed dual activation	interacting type	early number cells	0.231564	0.613219	0.377621	-0.970322	1.43345	0.705712	n.s.
delayed dual activation	agr-I	early agr activity	1.5802	0.527212	2.99728	0.546888	2.61352	0.00272397	p<0.05
delayed dual activation	interacting type	early agr activity	-2.64776	0.904274	-2.92804	-4.4201	-0.875411	0.00341101	p<0.05
delayed dual activation	agr-I	late coef of variation	1.77419	0.763425	2.32399	0.277903	3.27047	0.0201263	p<0.05
delayed dual activation	interacting type	late coef of variation	0.709344	0.488242	1.45285	-0.247592	1.66628	0.146264	n.s.
delayed dual activation	agr-I	late cell density	3.05008	2.08193	1.46503	-1.03042	7.13059	0.142913	n.s.
delayed dual activation	interacting type	late cell density	3.67148	1.75832	2.08806	0.225238	7.11773	0.0367922	p<0.05
unstable dual activation	agr-I	vs agr-III	-2.38031	1.09996	-2.164	-4.5362	-0.224426	0.0304647	p<0.05
unstable dual activation	agr-I	vs agr-IV	1.89626	2.1952	0.863825	-2.40624	6.19877	0.387684	n.s.
unstable dual activation	agr-I	early number cells	-0.346519	0.714944	-0.48468	-1.74778	1.05474	0.627903	n.s.
unstable dual activation	interacting type	early number cells	-0.180159	0.772241	-0.233293	-1.69372	1.33341	0.815534	n.s.
unstable dual activation	agr-I	early agr activity	1.28958	0.616706	2.09108	0.0808595	2.4983	0.036521	p<0.05
unstable dual activation	interacting type	early agr activity	-1.42284	1.05965	-1.34274	-3.49972	0.654046	0.179357	n.s.
unstable dual activation	agr-I	late coef of variation	2.51237	0.872675	2.87893	0.801963	4.22279	0.00399021	p<0.05
unstable dual activation	interacting type	late coef of variation	-2.33526	1.25277	-1.86408	-4.79063	0.120121	0.0623106	n.s.
unstable dual activation	agr-I	late cell density	2.21687	2.71934	0.815223	-3.11294	7.54667	0.414945	n.s.
unstable dual activation	interacting type	late cell density	1.68157	2.18323	0.770222	-2.59749	5.96063	0.441168	n.s.
stable dual activation	agr-I	vs agr-III	-2.28835	0.861836	-2.65521	-3.97752	-0.599186	0.00792597	p<0.05
stable dual activation	agr-I	vs agr-IV	5.77871	1.78068	3.24523	2.28865	9.26878	0.00117354	p<0.05
stable dual activation	agr-I	early number cells	-0.910369	0.725892	-1.25414	-2.33309	0.512353	0.209791	n.s.
stable dual activation	interacting type	early number cells	-0.203237	0.722433	-0.281323	-1.61918	1.21271	0.778462	n.s.
stable dual activation	agr-I	early agr activity	1.25501	0.706542	1.77627	-0.129791	2.6398	0.0756892	n.s.
stable dual activation	interacting type	early agr activity	-1.90952	0.911703	-2.09445	-3.69642	-0.122609	0.0362201	p<0.05
stable dual activation	agr-I	late coef of variation	2.28923	0.793915	2.88347	0.733187	3.84528	0.00393318	p<0.05
stable dual activation	interacting type	late coef of variation	-0.277436	0.738373	-0.37574	-1.72462	1.16975	0.70711	n.s.
stable dual activation	agr-I	late cell density	7.88813	2.35355	3.35158	3.27524	12.501	0.00080352	p<0.05
stable dual activation	interacting type	late cell density	4.19205	2.01092	2.08464	0.250722	8.13338	0.0371016	p<0.05
